# The cryo-EM structure of an adaptor-effector complex reveals the mechanism of a widespread pore-forming toxin family

**DOI:** 10.1101/2025.07.04.663240

**Authors:** Carmen Velázquez, Maialen Zabala-Zearreta, Carmen Paredes, Cristina Civantos, Jon Altuna-Alvarez, Patricia Bernal, David Albesa-Jové

**Author notes:** These authors contributed equally to this work (Carmen Velázquez, Maialen Zabala-Zearreta).

## Abstract

*Pseudomonas putida* KT2440 is a plant-beneficial rhizobacterium that encodes multiple Type VI secretion systems (T6SS) to outcompete phytopathogens in the rhizosphere. Among its antibacterial effectors, Tke5 has been identified as a potent pore-forming toxin that disrupts ion homeostasis without causing considerable membrane damage. Tke5 belongs to the BTH_I2691 protein family and harbours an N-terminal <u>m</u>arker for the type s<u>ix</u> secretion system effectors (MIX) motif, previously shown to be required for T6SS-dependent secretion in other systems. Many MIX-containing effectors require <u>T</u>6SS <u>a</u>daptor <u>p</u>roteins (Tap) for secretion, but until now, the molecular mechanism for adaptor-effector binding has remained elusive. Here, we report the 2.8 Å cryo-EM structure of the Tap3–Tke5 complex, providing structural and functional insight into how this effector is recruited by its cognate adaptor protein Tap3. Functional dissection shows that the α-helical region of Tke5 is sufficient to kill intoxicated bacteria, while its β-rich region likely contributes to target membrane specificity. These findings suggest a general mechanism of MIX-containing BTH_I2691 proteins for Tap recruitment and toxin activity, contributing to our fundamental understanding of a widespread yet understudied toxin family.
