## Supplementary Data 1 for "The cryo-EM structure of an adaptor-effector complex reveals the mechanism of a widespread pore-forming toxin family"

### Sheet: Strains
Strain	Relevant characteristics	Use	Source
Escherichia coli
BL21(DE3)	F-, ompT, hsdSB(rB–mB–), gal, Ion, λ(DE3 [lacI lacUV5-T7p07 ind1 sam7 nin5]) [malB+]K- 12(λS), dcm	Heterologous expression of Tap3-Tke5 for its purification	(Studier and Moffatt, 1986)
Pseudomonas putida
KT2440R	Wild type strain, RifR	Genomic DNA extraction and Tke5 gene amplification. In vivo toxicity assays	(Espinosa Urgel et al., 2000)
REFERENCES
Studier, F.W. and Moffatt, B.A. (1986) Use of bacteriophage T7 RNA polymerase to direct selective high-level expression of cloned genes. J Mol Biol 189: 113–130.
Espinosa-Urgel, M., Salido, A., and Ramos, J.-L. (2000) Genetic Analysis of Functions Involved in Adhesion of Pseudomonas putida to Seeds. J Bacteriol 182: 2363–2369.

### Sheet: Plasmids 
Plasmids	Relevant characteristics	Use	Source	DNA Sequence	Target protein sequence
pJET1.2/blunt	ColE1 ori, AmpR	Cloning vector	Thermo Scientific	ATCTTTCTAGAAGATCTCCTACAATATTCTCAGCTGCCATGGAAAATCGATGTTCTTCTTTTATTCTCTCAAGATTTTCAGGCTGTATATTAAAACTTATATTAAGAACTATGCTAACCACCTCATCAGGAACCGTTGTAGGTGGCGTGGGTTTTCTTGGCAATCGACTCTCATGAAAACTACGAGCTAAATATTCAATATGTTCCTCTTGACCAACTTTATTCTGCATTTTTTTTGAACGAGGTTTAGAGCAAGCTTCAGGAAACTGAGACAGGAATTTTATTAAAAATTTAAATTTTGAAGAAAGTTCAGGGTTAATAGCATCCATTTTTTGCTTTGCAAGTTCCTCAGCATTCTTAACAAAAGACGTCTCTTTTGACATGTTTAAAGTTTAAACCT…
pS238D•M	Tightly regulated expression vector, pBBR1 ori, xylS Pm, msf•GFP, KmR	Parental vector for Tke5 cloning	(Calles et al, 2019)	TTAATTAAACGTTCGTAATCAAGCCACTTCCTTTTTGCATTGACGCAGGGTGTCGGAAGGCAACTCGCCGAACGCGCTCCTATAGTTTTCAGCGAAGCGTCCCAAATGTAAGAAGCCGTAGTCTAGGGCTATCTCAGTTATACTACGCACATTGGCACTGGGATCGTTCAAGCAGGCGCGGATGCTTTCGAGCTTGCGGTTGCGGATGTAGTTCTTCGGCGTGGTGCCGGCGTGCTTCTCGAACAAATTGTAGAGCGAGCGTGGACTCATCATCGCCAGCTCCGCTAACCGCTCAAGGCTGATATTCCGTTTGAGATTCTCCTCAATGAATTGAACGACTCGCTCGAAAGACGGGTTACCTTTGCTGAAAATTTCACGGCTGACATTGCTGCCCAGCAT…
pS238D•tke5	Plasmid derived from pS238D•M encoding Tke5, pBBR1 ori, xylS Pm, KmR	Parental vector	(Velázquez et al. 2025)	TTAATTAAACGTTCGTAATCAAGCCACTTCCTTTTTGCATTGACGCAGGGTGTCGGAAGGCAACTCGCCGAACGCGCTCCTATAGTTTTCAGCGAAGCGTCCCAAATGTAAGAAGCCGTAGTCTAGGGCTATCTCAGTTATACTACGCACATTGGCACTGGGATCGTTCAAGCAGGCGCGGATGCTTTCGAGCTTGCGGTTGCGGATGTAGTTCTTCGGCGTGGTGCCGGCGTGCTTCTCGAACAAATTGTAGAGCGAGCGTGGACTCATCATCGCCAGCTCCGCTAACCGCTCAAGGCTGATATTCCGTTTGAGATTCTCCTCAATGAATTGAACGACTCGCTCGAAAGACGGGTTACCTTTGCTGAAAATTTCACGGCTGACATTGCTGCCCAGCAT…	MVVMIMASTNASVSSATSGPACSARVPILPVRYAIVPRTADAPACRYADAGFNLEQGFPTLQHSAYTLRALRPGYVYVFMKGPRGEKLVIHEYVGAGLYKELRYQGLEDYHRRERYLSGQSTGWVWADTCQDTAEEVWIGYSPHLWTNAITARITGSAALRKRHMRQLDMAELVSGNQAPSTQPHVLPVSALQTWVEDFKPTERRMPLTWSSDPVTETLPIGNLHAIARHYPWTQPKVPVVVALADAEGMALDLSLSVSAYQHQLRDLMPAEQLEHTKPAQPPEQERVPACYRLDAEQLSPQSRDFHHRNLVAMLLNKTLESLYPADAPSPELAAFRLGTSRRGPALSPAESHFQALTHEDYSPNGARLAQRLDVDKYRRFLAERDALERRIAALRNLA…
pS238D•pelB-tke5	Plasmid derived from pS238D•M encoding Tke5 with an N-terminal PelB leader sequence, pBBR1 ori, xylS Pm, KmR	Vector harbouring the coding sequence of Tke5 to perform toxicitiy assays guiding toxin to the periplasm in P. putida KT2440 cells	(Velázquez et al. 2025)	TTAATTAAACGTTCGTAATCAAGCCACTTCCTTTTTGCATTGACGCAGGGTGTCGGAAGGCAACTCGCCGAACGCGCTCCTATAGTTTTCAGCGAAGCGTCCCAAATGTAAGAAGCCGTAGTCTAGGGCTATCTCAGTTATACTACGCACATTGGCACTGGGATCGTTCAAGCAGGCGCGGATGCTTTCGAGCTTGCGGTTGCGGATGTAGTTCTTCGGCGTGGTGCCGGCGTGCTTCTCGAACAAATTGTAGAGCGAGCGTGGACTCATCATCGCCAGCTCCGCTAACCGCTCAAGGCTGATATTCCGTTTGAGATTCTCCTCAATGAATTGAACGACTCGCTCGAAAGACGGGTTACCTTTGCTGAAAATTTCACGGCTGACATTGCTGCCCAGCAT…	MVVMIMASKYLLPTAAAGLLLLAAQPAMATNASVSSATSGPACSARVPILPVRYAIVPRTADAPACRYADAGFNLEQGFPTLQHSAYTLRALRPGYVYVFMKGPRGEKLVIHEYVGAGLYKELRYQGLEDYHRRERYLSGQSTGWVWADTCQDTAEEVWIGYSPHLWTNAITARITGSAALRKRHMRQLDMAELVSGNQAPSTQPHVLPVSALQTWVEDFKPTERRMPLTWSSDPVTETLPIGNLHAIARHYPWTQPKVPVVVALADAEGMALDLSLSVSAYQHQLRDLMPAEQLEHTKPAQPPEQERVPACYRLDAEQLSPQSRDFHHRNLVAMLLNKTLESLYPADAPSPELAAFRLGTSRRGPALSPAESHFQALTHEDYSPNGARLAQRLDVDKY…
pS238D•pelB-tke5_RBD	Plasmid derived from pS238D•pelB-tke5 encoding Tke5(864-996) with the N-terminal leader sequence, pBBR1 ori, xylS Pm, KmR	Vector harbouring the Tke5-β domain (RBD) to perform toxicitiy assays guiding toxin to the periplasm in P. putida KT2440 cells	This work	TTAATTAAACGTTCGTAATCAAGCCACTTCCTTTTTGCATTGACGCAGGGTGTCGGAAGGCAACTCGCCGAACGCGCTCCTATAGTTTTCAGCGAAGCGTCCCAAATGTAAGAAGCCGTAGTCTAGGGCTATCTCAGTTATACTACGCACATTGGCACTGGGATCGTTCAAGCAGGCGCGGATGCTTTCGAGCTTGCGGTTGCGGATGTAGTTCTTCGGCGTGGTGCCGGCGTGCTTCTCGAACAAATTGTAGAGCGAGCGTGGACTCATCATCGCCAGCTCCGCTAACCGCTCAAGGCTGATATTCCGTTTGAGATTCTCCTCAATGAATTGAACGACTCGCTCGAAAGACGGGTTACCTTTGCTGAAAATTTCACGGCTGACATTGCTGCCCAGCAT…	MVVMIMASKYLLPTAAAGLLLLAAQPAMASPKALLAPYSEQLGLGALTTHLDINNKWPTPDWATIIHTQVTKQNATLELTILLPEFVVGQSEWSGSLVSQNLDRQTTPLQINPDCHITQAGLLLHYKTDARQIRSATLTINYYANQGLDDDTPSTTTIHLER*
pS238D•pelB-tke5_MIX	Plasmid derived from pS238D•pelB-tke5 encoding Tke5(1-238) with the N-terminal leader sequence, pBBR1 ori, xylS Pm, KmR	Vector harbouring the Tke5-MIX domain to perform toxicitiy assays guiding toxin to the periplasm in P. putida KT2440 cells	This work	TTAATTAAACGTTCGTAATCAAGCCACTTCCTTTTTGCATTGACGCAGGGTGTCGGAAGGCAACTCGCCGAACGCGCTCCTATAGTTTTCAGCGAAGCGTCCCAAATGTAAGAAGCCGTAGTCTAGGGCTATCTCAGTTATACTACGCACATTGGCACTGGGATCGTTCAAGCAGGCGCGGATGCTTTCGAGCTTGCGGTTGCGGATGTAGTTCTTCGGCGTGGTGCCGGCGTGCTTCTCGAACAAATTGTAGAGCGAGCGTGGACTCATCATCGCCAGCTCCGCTAACCGCTCAAGGCTGATATTCCGTTTGAGATTCTCCTCAATGAATTGAACGACTCGCTCGAAAGACGGGTTACCTTTGCTGAAAATTTCACGGCTGACATTGCTGCCCAGCAT…	MVVMIMASKYLLPTAAAGLLLLAAQPAMATNASVSSATSGPACSARVPILPVRYAIVPRTADAPACRYADAGFNLEQGFPTLQHSAYTLRALRPGYVYVFMKGPRGEKLVIHEYVGAGLYKELRYQGLEDYHRRERYLSGQSTGWVWADTCQDTAEEVWIGYSPHLWTNAITARITGSAALRKRHMRQLDMAELVSGNQAPSTQPHVLPVSALQTWVEDFKPTERRMPLTWSSDPVTETLPIGNLHAIARHYPWTQPKVPVVVALA*
pS238D•pelB-tke5_α+β	Plasmid derived from pS238D•pelB-tke5 encoding Tke5(239-996) with the N-terminal leader sequence, pBBR1 ori, xylS Pm, KmR	Vector harbouring the Tke5-α+β domain to perform toxicitiy assays guiding toxin to the periplasm in P. putida KT2440 cells	This work	TTAATTAAACGTTCGTAATCAAGCCACTTCCTTTTTGCATTGACGCAGGGTGTCGGAAGGCAACTCGCCGAACGCGCTCCTATAGTTTTCAGCGAAGCGTCCCAAATGTAAGAAGCCGTAGTCTAGGGCTATCTCAGTTATACTACGCACATTGGCACTGGGATCGTTCAAGCAGGCGCGGATGCTTTCGAGCTTGCGGTTGCGGATGTAGTTCTTCGGCGTGGTGCCGGCGTGCTTCTCGAACAAATTGTAGAGCGAGCGTGGACTCATCATCGCCAGCTCCGCTAACCGCTCAAGGCTGATATTCCGTTTGAGATTCTCCTCAATGAATTGAACGACTCGCTCGAAAGACGGGTTACCTTTGCTGAAAATTTCACGGCTGACATTGCTGCCCAGCAT…	MVVMIMASKYLLPTAAAGLLLLAAQPAMADAEGMALDLSLSVSAYQHQLRDLMPAEQLEHTKPAQPPEQERVPACYRLDAEQLSPQSRDFHHRNLVAMLLNKTLESLYPADAPSPELAAFRLGTSRRGPALSPAESHFQALTHEDYSPNGARLAQRLDVDKYRRFLAERDALERRIAALRNLALQASNDHDAWLATAEPQHIDNPYSLAAALACYDRDERTSARGLEISLALLIHPMGQPTPGTEDHDRRFKRLEQWLDQHDSPLYTALAPFNPFKDKADSIGTLFGASDNVIEGLAGRFPAMADITDLTAQSVNTVVLKRLRGQTRWDASHGLRRQVQLAAREANAEKALGLLAARYRITEQAITENPFSQEVQRYLKSGMAQVEEMKALRISGSRTV…
pS238D•pelB-tke5_α	Plasmid derived from pS238D•pelB-tke5 encoding Tke5(239-863) with the N-terminal leader sequence, pBBR1 ori, xylS Pm, KmR	Vector harbouring the Tke5-α domain to perform toxicitiy assays guiding toxin to the periplasm in P. putida KT2440 cells	This work	TTAATTAAACGTTCGTAATCAAGCCACTTCCTTTTTGCATTGACGCAGGGTGTCGGAAGGCAACTCGCCGAACGCGCTCCTATAGTTTTCAGCGAAGCGTCCCAAATGTAAGAAGCCGTAGTCTAGGGCTATCTCAGTTATACTACGCACATTGGCACTGGGATCGTTCAAGCAGGCGCGGATGCTTTCGAGCTTGCGGTTGCGGATGTAGTTCTTCGGCGTGGTGCCGGCGTGCTTCTCGAACAAATTGTAGAGCGAGCGTGGACTCATCATCGCCAGCTCCGCTAACCGCTCAAGGCTGATATTCCGTTTGAGATTCTCCTCAATGAATTGAACGACTCGCTCGAAAGACGGGTTACCTTTGCTGAAAATTTCACGGCTGACATTGCTGCCCAGCAT…	MVVMIMASKYLLPTAAAGLLLLAAQPAMADAEGMALDLSLSVSAYQHQLRDLMPAEQLEHTKPAQPPEQERVPACYRLDAEQLSPQSRDFHHRNLVAMLLNKTLESLYPADAPSPELAAFRLGTSRRGPALSPAESHFQALTHEDYSPNGARLAQRLDVDKYRRFLAERDALERRIAALRNLALQASNDHDAWLATAEPQHIDNPYSLAAALACYDRDERTSARGLEISLALLIHPMGQPTPGTEDHDRRFKRLEQWLDQHDSPLYTALAPFNPFKDKADSIGTLFGASDNVIEGLAGRFPAMADITDLTAQSVNTVVLKRLRGQTRWDASHGLRRQVQLAAREANAEKALGLLAARYRITEQAITENPFSQEVQRYLKSGMAQVEEMKALRISGSRTV…
pSEVA621	Expression vector, RK2 ori, GmR	Parental vector	(Silva-Rocha et al., 2013)	TTAATTAAAGCGGATAACAATTTCACACAGGAGGCCGCCTAGGCCGCGGCCGCGCGAATTCGAGCTCGGTACCCGGGGATCCTCTAGAGTCGACCTGCAGGCATGCAAGCTTGCGGCCGCGTCGTGACTGGGAAAACCCTGGCGACTAGTCTTGGACTCCTGTTGATAGATCCAGTAATGACCTCAGAACTCCATCTGGATTTGTTCAGAACGCTCGGTTGCCGCCGGGCGTTTTTTATTGGTGAGAATCCAGGGGTCCCCAATAATTACGATTTAAATTTGACATAAGCCTGTTCGGTTCGTAAACTGTAATGCAAGTAGCGTATGCGCTCACGCAACTGGTCCAGAACCTTGACCGAACGCAGCGGTGGTAACGGCGCAGTGGCGGTTTTCATGGCT…
pSEVA234C	Expression vector, pBBR1 ori, lacIq-Ptrc, KmR	Parental vector	(Nikel et al., 2022)	TTAATTAATTGACACCATCGAATGGTGCAAAACCTTTCGCGGTATGGCATGATAGCGCCCGGAAGAGAGTCAATTCAGGGTGGTGAATGTGAAACCAGTAACGTTATACGATGTCGCAGAGTATGCCGGTGTCTCTTATCAGACCGTTTCCCGCGTGGTGAACCAGGCCAGCCACGTTTCTGCGAAAACGCGGGAAAAAGTGGAAGCGGCGATGGCGGAGCTGAATTACATTCCCAACCGCGTGGCACAACAACTGGCGGGCAAACAGTCGTTGCTGATTGGCGTTGCCACCTCCAGTCTGGCCCTGCACGCGCCGTCGCAAATTGTCGCGGCGATTAAATCTCGCGCCGATCAACTGGGTGCCAGCGTGGTGGTGTCGATGGTAGAACGAAGCGGCGT…
pSEVA624C	Expression vector derivate from pSEVA621 where the lacIq is divergent to the Ptrc (lacIq-Ptrc region from pSEVA234C), RK2 ori, GmR	Vector derived from pSEVA621	(Velázquez et al. 2025)	TTGGGCATACGGGAAGAAGTGATGCACTTTGATATCGACCCAAGTACCGCCACCTAACAATTCGTTCAAGCCGAGATCGGCTTCCCGGCCGCGGAGTTGTTCGGTAAATTGGACAACGGTCCGCGCGTTGTCCTTTTCCGCTGCATAACCCTGCTTCGGGGTCATTATAGCGATTTTTTCGGTATATCCATCCTTTTTCGCACGATATACAGGATTTTGCCAAAGGGTTCGTGTAGACTTTCCTTGGTGTATCCAACGGCGTCAGCCGGGCAGGATAGGTGAAGTAGGCCCACCCGCGAGCGGGTGTTCCTTCTTCACTGTCCCTTATTCGCACCTGGCGGTGCTCAACGGGAATCCTGCTCTGCGAGGCTGGCCGTAGGCCGGCCGCGATGCAGGTGG…
pSEVA424	Expression vector, RK2 ori, lacIq-Ptrc, SmR	Parental vector for Tki5 cloning	(Silva-Rocha et al., 2013; Martínez-García et al., 2023)	TTAATTAATTGACACCATCGAATGGTGCAAAACCTTTCGCGGTATGGCATGATAGCGCCCGGAAGAGAGTCAATTCAGGGTGGTGAATGTGAAACCAGTAACGTTATACGATGTCGCAGAGTATGCCGGTGTCTCTTATCAGACCGTTTCCCGCGTGGTGAACCAGGCCAGCCACGTTTCTGCGAAAACGCGGGAAAAAGTGGAAGCGGCGATGGCGGAGCTGAATTACATTCCCAACCGCGTGGCACAACAACTGGCGGGCAAACAGTCGTTGCTGATTGGCGTTGCCACCTCCAGTCTGGCCCTGCACGCGCCGTCGCAAATTGTCGCGGCGATTAAATCTCGCGCCGATCAACTGGGTGCCAGCGTGGTGGTGTCGATGGTAGAACGAAGCGGCGT…
pSEVA424•tki5	Tki5 coding sequence preceded by an artificial RBS and cloned into pSEVA424, RK2 ori, lacIq-Ptrc, SmR	Vector used to subclone the coding sequence of Tki5	(Velázquez et al. 2025)	TTAATTAATTGACACCATCGAATGGTGCAAAACCTTTCGCGGTATGGCATGATAGCGCCCGGAAGAGAGTCAATTCAGGGTGGTGAATGTGAAACCAGTAACGTTATACGATGTCGCAGAGTATGCCGGTGTCTCTTATCAGACCGTTTCCCGCGTGGTGAACCAGGCCAGCCACGTTTCTGCGAAAACGCGGGAAAAAGTGGAAGCGGCGATGGCGGAGCTGAATTACATTCCCAACCGCGTGGCACAACAACTGGCGGGCAAACAGTCGTTGCTGATTGGCGTTGCCACCTCCAGTCTGGCCCTGCACGCGCCGTCGCAAATTGTCGCGGCGATTAAATCTCGCGCCGATCAACTGGGTGCCAGCGTGGTGGTGTCGATGGTAGAACGAAGCGGCGT…	MATIWLFKQAHTSGFKPKISGQLIQTTSSHLCLRNPWVSDSVFMGKIYTAMFLFTWVLSCYNLINENIDYSINGGDIFVAILISLPFIFTPFLAYRILFIKNLSNIYLNRHTKKIYYKRFKKLIIFDWSQVAGGLFSRTEFGGSSFTTSYALAFAPRREDGSLHQKDCLWVDSNEPTEPGVKHVAEVWEYLRHFMDHGPDKLPPPGEPNWWHKPLHAICLTPAEAWRHYAPWRTGEPGEMQGKKNWQLPFWAVLFPYNLSVALCWYGICRLFNVRAAPPPPEAFEEAPIQPGKRKRK*
pSEVA624C•tki5	tki5 encoding Tki5 from pSEVA424•tki5 preceded by an artificial RBS and subcloned into pSEVA624C, RK2 ori, lacIq Ptrc, GmR	Vector coding for Tki5 to neutralize Tke5 induced toxicity when performing its heterologous expression in E. coli BL21(DE3) cells and to show toxic neutralization when performing toxicity assays in P. putida KT2440 cells	(Velázquez et al. 2025)	TTGGGCATACGGGAAGAAGTGATGCACTTTGATATCGACCCAAGTACCGCCACCTAACAATTCGTTCAAGCCGAGATCGGCTTCCCGGCCGCGGAGTTGTTCGGTAAATTGGACAACGGTCCGCGCGTTGTCCTTTTCCGCTGCATAACCCTGCTTCGGGGTCATTATAGCGATTTTTTCGGTATATCCATCCTTTTTCGCACGATATACAGGATTTTGCCAAAGGGTTCGTGTAGACTTTCCTTGGTGTATCCAACGGCGTCAGCCGGGCAGGATAGGTGAAGTAGGCCCACCCGCGAGCGGGTGTTCCTTCTTCACTGTCCCTTATTCGCACCTGGCGGTGCTCAACGGGAATCCTGCTCTGCGAGGCTGGCCGTAGGCCGGCCGCGATGCAGGTGG…	MATIWLFKQAHTSGFKPKISGQLIQTTSSHLCLRNPWVSDSVFMGKIYTAMFLFTWVLSCYNLINENIDYSINGGDIFVAILISLPFIFTPFLAYRILFIKNLSNIYLNRHTKKIYYKRFKKLIIFDWSQVAGGLFSRTEFGGSSFTTSYALAFAPRREDGSLHQKDCLWVDSNEPTEPGVKHVAEVWEYLRHFMDHGPDKLPPPGEPNWWHKPLHAICLTPAEAWRHYAPWRTGEPGEMQGKKNWQLPFWAVLFPYNLSVALCWYGICRLFNVRAAPPPPEAFEEAPIQPGKRKRK*
pCOLADuet™-1	Expression vector with msc-1 and msc-2 for coexpression of two target genes, ColA ori, lacIq PT7/lacO, KmR	Parental vector	Novagen	GGGGAATTGTGAGCGGATAACAATTCCCCTGTAGAAATAATTTTGTTTAACTTTAATAAGGAGATATACCATGGGCAGCAGCCATCACCATCATCACCACAGCCAGGATCCGAATTCGAGCTCGGCGCGCCTGCAGGTCGACAAGCTTGCGGCCGCATAATGCTTAAGTCGAACAGAAAGTAATCGTATTGTACACGGCCGCATAATCGAAATTAATACGACTCACTATAGGGGAATTGTGAGCGGATAACAATTCCCCATCTTAGTATATTAGTTAAGTATAAGAAGGAGATATACATATGGCAGATCTCAATTGGATATCGGCCGGCCACGCGATCGCTGACGTCGGTACCCTCGAGTCTGGTAAAGAAACCGCTGCTGCGAAATTTGAACGCCAGC…
pCOLADuet-1•tke5	Tke5 coding sequence cloned into mcs-2 of pCOLADuet™-1, ColA ori, lacIq PT7/lacO, KmR	Parental vector expressing Tke5	This work	GGGGAATTGTGAGCGGATAACAATTCCCCTGTAGAAATAATTTTGTTTAACTTTAATAAGGAGATATACCATGGGCAGCAGCCATCACCATCATCACCACAGCCAGGATCCGAATTCGAGCTCGGCGCGCCTGCAGGTCGACAAGCTTGCGGCCGCATAATGCTTAAGTCGAACAGAAAGTAATCGTATTGTACACGGCCGCATAATCGAAATTAATACGACTCACTATAGGGGAATTGTGAGCGGATAACAATTCCCCATCTTAGTATATTAGTTAAGTATAAGAAGGAGATATACATATGACTAACGCCTCCGTAAGCAGCGCCACCTCCGGCCCTGCCTGCAGCGCTCGCGTGCCCATCCTGCCAGTGCGCTACGCCATCGTGCCCCGCACCGCCG…	MTNASVSSATSGPACSARVPILPVRYAIVPRTADAPACRYADAGFNLEQGFPTLQHSAYTLRALRPGYVYVFMKGPRGEKLVIHEYVGAGLYKELRYQGLEDYHRRERYLSGQSTGWVWADTCQDTAEEVWIGYSPHLWTNAITARITGSAALRKRHMRQLDMAELVSGNQAPSTQPHVLPVSALQTWVEDFKPTERRMPLTWSSDPVTETLPIGNLHAIARHYPWTQPKVPVVVALADAEGMALDLSLSVSAYQHQLRDLMPAEQLEHTKPAQPPEQERVPACYRLDAEQLSPQSRDFHHRNLVAMLLNKTLESLYPADAPSPELAAFRLGTSRRGPALSPAESHFQALTHEDYSPNGARLAQRLDVDKYRRFLAERDALERRIAALRNLALQASNDH…
pCOLADuet-1•6xhis-tap3-tke5	Tap3 coding sequence cloned into mcs-1 of pCOLADuet-1•tke5 conserving the 5' 6xHis tag, ColA ori, lacIq PT7/lacO, KmR	Vector harbouring the coding sequences of Tap3 and Tke5 to perform heterologous expression in E. coli BL21(DE3) cells	This work	GGGGAATTGTGAGCGGATAACAATTCCCCTGTAGAAATAATTTTGTTTAACTTTAATAAGGAGATATACCATGGGCAGCAGCCATCACCATCATCACCACAGCATGACCACCTTGTCGAGCCCTCCTCCGCGCAGTGAAGACTTTGCTCACAACTGCCGCTTTCTGCTGCTAATGACCAGTGCAATCGAGAATTGGGCCTATAGGCCCATCCCGCAGGAAGGTGAACTGGTTCCGGCTTATGCCCCATCGGTACTCGACTTAATTAACGCTGTGAGCCGTAATACTCAAAAAGCATGGTTATGGAAAAATAGCGCCCTGGATGATCGTCATGAATTTGGACCGTTACTGGTGGACGTTGCGGATGCGCACGAGCTGCTTGCGCATGCAATCACGACCTG…	MGSSHHHHHHSMTTLSSPPPRSEDFAHNCRFLLLMTSAIENWAYRPIPQEGELVPAYAPSVLDLINAVSRNTQKAWLWKNSALDDRHEFGPLLVDVADAHELLAHAITTWMPIGGAIALDAEVGLAALADHFTSLVQVVLPDHSVATHHVTPDHLAAWLNALDDDHRKAWLGPVSRLAWRVNWGPAHEWKTHENKPIAARSKSELPLTLQQLELDRLQAGMHEHFVLSLAHEVLAMPPHANHTLADIRLWIETLLPQLTALNFRSEEVAGQFIRLIAGHMWLMSNDKAGKIYTNLEESPQARLRELQALVESKEPAHD*_MTNASVSSATSGPACSARVPILPVRYAIVPRTADAPACRYADAGFNLEQGFPTLQHSAYTLRALRPGYVYVFMKGPRGE…
REFERENCES
Calles, B., Goñi‐Moreno, Á., and Lorenzo, V. (2019) Digitalizing heterologous gene expression in Gram‐negative bacteria with a portable ON/OFF module. Mol Syst Biol 15: e8777.
Velázquez C, Arce-Rodríguez A, Altuna-Alvarez J, Rojas-Palomino J, Flores-Cerón A, Ruiz A, González-Magaña A, Queralt-Martín M, Alcaraz A, Albesa-Jové D, et al (2025) Tke5 is a novel Pseudomonas putida toxin that depolarises membran killing plant pathogens. bioRxiv https://doi.org/10.1101/2025.01.11.632536
Silva-Rocha, R., Martínez-García, E., Calles, B., Chavarría, M., Arce-Rodríguez, A., Heras, A. de las, et al. (2013) The Standard European Vector Architecture (SEVA): a coherent platform for the analysis and deployment of complex prokaryotic phenotypes. Nucleic Acids Res 41: D666–D675.
Nikel, P.I., Benedetti, I., Wirth, N.T., de Lorenzo, V., and Calles, B. (2022) Standardization of regulatory nodes for engineering heterologous gene expression: a feasibility study. Microb Biotechnol 15: 2250–2265.
Martínez-García, E., Fraile, S., Algar, E., Aparicio, T., Velázquez, E., Calles, B., et al. (2023) SEVA 4.0: an update of the Standard European Vector Architecture database for advanced analysis and programming of bacterial phenotypes. Nucleic Acids Res 51: D1558–D1567.

### Sheet: Primers
Number	Description	Sequence (5' - 3')
P1	NheI.tke5.F/pS238D•M	aattaaGCTAGCactaacgcctccgtaagcag
P2	BamHI.tke5.R/pS238D•M	ggccatGGATCCgtttagcgttccagatgaatagtgg
P3	NheI.pelBtke5.F/pS238D•M	aattaaGCTAGCaagtacctgctgccgaccgccgccgccggcctgctgctgctggccgcccagccggccatggccactaacgcctccgtaagcag
P4	NheI.RBD.F/pS238D•M	atacGCTAGCaagtacctgctgccgaccgccgccgccggcctgctgctgctggccgcccagccggccatggccTCACCGAAAGCATTGTTGGCACC
P5	BamHI.RBD.R/pS238D•M	ggccatGGATCCgtttagcgttccagatgaatagtgg
P6	NheI.MIX.F/pS238D•M	aattaaGCTAGCaagtacctgctgccgaccgccgccgccggcctgctgctgctggccgcccagccggccatggccactaacgcctccgtaagcag
P7	BamHI.MIX.R/pS238D•M	ATATATggatcCttaggcgagcgccaccaccac
P8	NheI.ALPHA.F/pS238D•M	TATTAAgCTAGCaagtacctgctgccgaccgccgccgccggcctgctgctgctggccgcccagccggccatggccgacgccgaaggcatggccctg
P9	NheI.ALPHA.R/pS238D•M	tagaGGATCCttagaaaaattcaatctgccatgacttgatttcttcg
P10	S238D-F	tgctgcaactctctcaggg
P11	S238D-R	gggttttcccagtcacgac
P12	SEVA-F	agcggataacaatttcacacagga
P13	SEVA-R	cgccagggttttcccagtcacgac

### Sheet: Materials
Name	Company	Reference	Application
Isopropyl-β-D-thiogalactopyranoside (IPTG)	Apollo Scientific	BIMB 1008	Bacterial growth
LB Miller	Teknova	621551.05	Bacterial growth
Kanamycin Monosulfate	Apollo Scientific	BIK0126	Bacterial growth
Glucose	Merck	G8270-1KG	Bacterial growth
Gentamycin sulphate	Apollo Scientific	BIG0124	Bacterial growth
3-methylbenzoate (3-mBz)	Thermo Fisher	A13785	Bacterial growth
SurePAGETM, Bis-Tris,10x8	Genscript	M00656	Purification
70Ti Fixed-Angle Titanium Rotor	Beckman Coulter	337922	Purification
Benzonase® Nuclease, Purity > 90%	Merck	70746-3	Purification
cOmplete, EDTA-free Protease Inhibitor Tablets	Merck	5056489001	Purification
Imidazole	Merck	1047161000	Purification
DTT (Dithiothreitol) (> 99% pure) Protease free	Apollo Scientific	BIMB1005	Purification
Amicon Ultra-15, membrana PLTK Ultracel-PL, 30 kDa	Fisher Scientific	11829660	Purification
Filtropur S µm	Sarstedt	831826001	Purification
HiLoad® 26/600 Superdex® 200 pg	Cytiva	28-9893-36	Purification
HisTrap™ High Performance 5ml	Cytiva	17-5248-02	Purification
Superdex™ 200 Increase 10/300 GL	Cytiva	28-9909-44	Purification
3-((3-colamidopropilo) dimetilamonio)-1-propanesulfonato (CHAPS)	Merck	C5070-5G	CryoEM sample vitrification
QuantifoilTM R 1.2/1.3 300 mesh grids	Jena Bioscience	X-101-CU300	CryoEM sample vitrification
ELMO Glow discharge Clean	Agar Scientific	GDS203501	CryoEM sample vitrification
Leica EM GP2	Leica Microsystems	611569	CryoEM sample vitrification

### Sheet: MS Tap3-Tke5
Accession	Description	Score	Coverage	# Proteins	# Unique Peptides	# Peptides	# PSMs	# AAs	MW [kDa]	calc. pI
NP_744756.1	Protein Tke5 GN=glnA1 PE=1 SV=1 - [Tke5_DAL]	26570.8	73.29	1	72	72	647	996	109.71	7.45947
	A9	Sequence	# PSMs	# Proteins	# Protein Groups	Protein Group Accessions	Modifications	ΔCn	IonScore	Exp Value	Charge	MH+ [Da]	ΔM [ppm]	RT [min]	# Missed Cleavages
	High	FPAmADITDLTAQSVNTVVLKR	14	1	1	DALBETKE	M4(Oxidation)	0	182.47	1.17495e-17	2	2406.23	-15.3946	35.1833	1
	High	YADAGFNLEQGFPTLQHSAYTLR	15	1	1	DALBETKE		0	163.72	3.05726e-16	3	2599.22	-13.9752	35.4833	0
	High	FPAmADITDLTAQSVNTVVLK	49	1	1	DALBETKE	M4(Oxidation)	0	157.39	2.69025e-15	2	2250.13	-15.627	36.4833	0
	High	ADSIGTLFGASDNVIEGLAGR	13	1	1	DALBETKE		0	149.48	1.2681e-14	2	2063.02	-11.8603	41.7	0
	High	DKADSIGTLFGASDNVIEGLAGR	27	1	1	DALBETKE		0	146.68	3.00696e-14	2	2306.13	-12.3358	40.2	1
	High	GPALSPAESHFQALTHEDYSPNGAR	19	1	1	DALBETKE		0	140.45	4.28246e-14	3	2652.21	-13.7789	26.55	0
	High	RLEQWLDQHDSPLYTALAPFNPFK	5	1	1	DALBETKE		0	140.37	1.20761e-13	3	2886.43	-10.9771	41.7167	1
	High	LVIHEYVGAGLYKELR	3	1	1	DALBETKE		0	136.94	2.83223e-13	3	1860	-18.997	28.95	1
	High	RGPALSPAESHFQALTHEDYSPNGAR	19	1	1	DALBETKE		0	134.18	2.67361e-13	4	2808.31	-13.0795	24.0167	1
	High	DLmPAEQLEHTKPAQPPEQER	17	1	1	DALBETKE	M3(Oxidation)	0	129.72	1.0026e-12	3	2460.15	-12.1291	18.6333	0
	High	QTTPLQINPDcHITQAGLLLHYK	8	1	1	DALBETKE	C11(Carbamidomethyl)	0	127.96	2.61528e-12	3	2661.35	-11.2043	31.4167	0
	High	ALLAPYSEQLGLGALTTHLDINNK	9	1	1	DALBETKE		0	125.88	4.01541e-12	2	2552.34	-12.9442	37.9333	0
	High	ITEQAITENPFSQEVQR	13	1	1	DALBETKE		0	123.66	4.13306e-12	2	1989.95	-16.4968	30.75	0
	High	mPLTWSSDPVTETLPIGNLHAIAR	15	1	1	DALBETKE	M1(Oxidation)	0	118.64	2.23624e-11	3	2635.32	-14.5673	35.9833	0
	High	SATLTINYYANQGLDDDTPSTTTIHLER	14	1	1	DALBETKE		0	116.2	1.67918e-11	3	3110.45	-13.0446	32.0833	0
	High	ASGYPAIImGFSSDIFK	13	1	1	DALBETKE	M9(Oxidation)	0	115.92	2.68652e-11	2	1819.88	-10.0682	41.0833	0
	High	WPTPDWATIIHTQVTK	16	1	1	DALBETKE		0	111.98	1.08075e-10	3	1893.96	-15.8211	36.3167	0
	High	GEKLVIHEYVGAGLYK	1	1	1	DALBETKE		0	108.7	3.41962e-10	3	1775.94	-15.6112	24.7167	1
	High	GLEISLALLIHPmGQPTPGTEDHDRR	10	1	1	DALBETKE	M13(Oxidation)	0	106.93	5.31253e-10	3	2869.42	-14.2048	34.7333	1
	High	QLDmAELVSGNQAPSTQPHVLPVSALQTWVEDFKPTER	4	1	1	DALBETKE	M4(Oxidation)	0	103.45	7.65896e-10	4	4235.06	-11.4417	40.55	0
	High	VPVVVALADAEGmALDLSLSVSAYQHQLR	6	1	1	DALBETKE	M13(Oxidation)	0	102.51	1.21747e-09	3	3068.57	-12.5888	42.3833	0
	High	GLEISLALLIHPmGQPTPGTEDHDR	6	1	1	DALBETKE	M13(Oxidation)	0	101.55	1.14424e-09	3	2713.33	-13.0023	36.3833	0
	High	RmPLTWSSDPVTETLPIGNLHAIAR	16	1	1	DALBETKE	M2(Oxidation)	0	99.91	1.69986e-09	3	2791.42	-13.8566	33.5167	1
	High	mTNASVSSATSGPAcSAR	2	1	1	DALBETKE	M1(Oxidation); C15(Carbamidomethyl)	0	98.44	2.64955e-10	2	1770.76	-8.26025	10.7167	0
	High	TLESLYPADAPSPELAAFR	10	1	1	DALBETKE		0	96.66	2.88059e-09	3	2048	-16.0276	36.1833	0
	High	SDAPEYTLGFASSVFGVIGAAAATLVSVR	11	1	1	DALBETKE		0	89.17	2.10644e-08	2	2856.44	-11.8532	42.0333	0
	High	ENDGEIRDNIKLDFDK	4	1	1	DALBETKE		0	86.14	1.81199e-08	3	1920.9	-15.1359	25.5	2
	High	LVIHEYVGAGLYK	37	1	1	DALBETKE		0	85.62	6.14113e-08	3	1461.78	-19.9514	32.8833	0
	High	EANAEKALGLLAAR	2	1	1	DALBETKE		0	85.11	3.77691e-08	3	1426.78	-16.3477	29.2167	1
	High	TVSIELTTTAR	43	1	1	DALBETKE		0	84.93	3.93673e-08	2	1191.64	-15.0447	30.1167	0
	High	TNASVSSATSGPAcSAR	6	1	1	DALBETKE	C14(Carbamidomethyl)	0	84.82	1.38436e-08	2	1623.71	-18.1633	10.3	0
	High	ENDGEIRDNIK	8	1	1	DALBETKE		0	83.04	8.41724e-08	2	1302.61	-11.9743	11.2167	1
	High	LEQWLDQHDSPLYTALAPFNPFKDK	5	1	1	DALBETKE		0	71.17	1.13048e-06	3	2973.45	-9.02471	41.4	1
	High	SGmAQVEEmKALR	4	1	1	DALBETKE	M3(Oxidation); M9(Oxidation)	0	70.29	8.13803e-07	3	1481.69	-13.8116	10.1333	1
	High	LHSPLELWASR	22	1	1	DALBETKE		0	69.69	1.31027e-06	2	1308.68	-16.5112	32.65	0
	High	YRITEQAITENPFSQEVQR	3	1	1	DALBETKE		0	69.42	1.00573e-06	3	2309.12	-15.2069	30.5333	1
	High	RLEQWLDQHDSPLYTALAPFNPFKDK	3	1	1	DALBETKE		0	68.7	2.75188e-06	4	3129.55	-10.1105	39.8	2
	High	ENDGEIRDNIKLDFDKK	1	1	1	DALBETKE		0	66.62	2.33015e-06	3	2049	-14.1799	22.1333	3
	High	DNIKLDFDKK	5	1	1	DALBETKE		0	65.76	5.20303e-06	2	1235.64	-16.3056	17.3833	2
	High	LDAEQLSPQSR	7	1	1	DALBETKE		0	65.5	2.29698e-06	2	1243.61	-13.6682	17.0167	0
	High	DNIKLDFDK	3	1	1	DALBETKE		0	64.18	4.33507e-06	2	1107.55	-16.178	22.35	1
	High	ALRPGYVYVFmK	17	1	1	DALBETKE	M11(Oxidation)	0	61.85	8.00085e-06	2	1459.76	-13.4083	29.6333	0
	High	ALRPGYVYVFMK	1	1	1	DALBETKE		0	61.37	1.96224e-05	2	1443.76	-12.9785	31.2	0
	High	NLALQASNDHDAWLATAEPQHIDNPYSLAAALAcYDR	1	1	1	DALBETKE	C34(Carbamidomethyl)	0	60.68	3.42027e-06	4	4095.88	-10.5753	38.7833	0
	High	NLVAmLLNK	7	1	1	DALBETKE	M5(Oxidation)	0	59.34	1.75201e-05	2	1031.57	-18.8963	33.3667	0
	High	SGmAQVEEmK	13	1	1	DALBETKE	M3(Oxidation); M9(Oxidation)	0	57.65	1.43277e-06	2	1141.47	-12.2105	5.08333	0
	High	YQGLEDYHR	19	1	1	DALBETKE		0	56.59	4.05669e-06	3	1180.52	-17.8774	14.95	0
	High	NLVAMLLNK	1	1	1	DALBETKE		0	55.91	3.44923e-05	2	1015.58	-17.4658	37.0833	0
	High	ALGLLAAR	5	1	1	DALBETKE		0	55.34	2.79257e-05	2	784.489	-19.0416	24.9667	0
	High	SWQIEFFSPK	15	1	1	DALBETKE		0	53.52	2.112e-05	1	1268.61	-17.603	37.1667	0
	High	ITGSAALRK	3	1	1	DALBETKE		0	53.12	7.38606e-05	2	916.545	-13.6686	6.53333	1
	High	YLKSGmAQVEEmK	2	1	1	DALBETKE	M6(Oxidation); M12(Oxidation)	0	53	1.82933e-05	3	1545.7	-17.6584	8.76667	1
	High	YQGLEDYHRR	5	1	1	DALBETKE		0	52.61	3.07035e-05	3	1336.62	-15.6025	11.35	1
	High	RQVQLAAR	6	1	1	DALBETKE		0	50.8	8.15128e-05	2	941.548	-16.5131	6.7	1
	High	TADAPAcR	3	1	1	DALBETKE	C7(Carbamidomethyl)	0	49.61	2.29731e-05	2	861.378	-12.3894	4.6	0
	High	WDASHGLR	10	1	1	DALBETKE		0	47.6	7.47254e-05	2	941.443	-16.9824	14.6833	0
	High	TAYNSLQK	11	1	1	DALBETKE		0	47.46	0.000172294	1	924.468	-11.7162	10.1667	0
	High	LDFDKKLPPFR	2	1	1	DALBETKE		0	46.91	0.000506205	3	1375.75	-16.6488	26.2333	2
	High	LDVDKYR	6	1	1	DALBETKE		0	44.54	0.000365623	2	908.469	-16.3989	13.4167	1
	High	YAIVPR	1	1	1	DALBETKE		0	43.85	0.00171845	2	718.411	-19.6516	16.5333	0
	High	ENDGEIR	5	1	1	DALBETKE		0	43.65	3.59895e-05	2	832.368	-13.7174	5.43333	0
	High	ALLAPYSEQLGLGALTTHLDINNKWPTPDWATIIHTQVTK	1	1	1	DALBETKE		0	41.14	0.000653761	5	4427.29	-11.4693	41.55	1
	High	DLmPAEQLEHTKPAQPPEQERVPAcYR	1	1	1	DALBETKE	M3(Oxidation); C25(Carbamidomethyl)	0	40.99	0.000465753	4	3206.5	-12.3375	21.1833	1
	High	VPILPVR	8	1	1	DALBETKE		0	40.11	0.000107249	2	793.515	-18.2705	24.0333	0
	High	LEQWLDQHDSPLYTALAPFNPFK	1	1	1	DALBETKE		0	39.65	0.00134949	3	2730.31	-16.1024	43.4833	0
	High	NLALQASNDHDAWLATAEPQHIDNPYSLAAALAcYDRDER	2	1	1	DALBETKE	C34(Carbamidomethyl)	0	38.88	0.00196718	5	4496.04	-12.2111	37.15	1
	High	VPAcYR	6	1	1	DALBETKE	C4(Carbamidomethyl)	0	38.63	0.000678586	2	765.361	-12.833	8.28333	0
	High	KLPPFR	1	1	1	DALBETKE		0	38.54	0.00324704	2	757.457	-20.0116	13.7	1
	High	HIHEEIKSWQIEFFSPK	1	1	1	DALBETKE		0	36.79	0.00415681	4	2155.06	-17.1184	31.1833	1
	High	LDFDKK	1	1	1	DALBETKE		0	36.39	0.00298499	2	765.405	-11.4814	10.4667	1
	High	FLAERDALER	1	1	1	DALBETKE		0	35.44	0.00562945	3	1219.62	-18.7801	17.1167	1
	High	ALRPGYVYVFmKGPR	1	1	1	DALBETKE	M11(Oxidation)	0	35.28	0.0043583	4	1769.93	-15.0889	23.55	1
	High	QVQLAAR	1	1	1	DALBETKE		0	32.45	0.0032709	2	785.45	-16.8921	10.0333	0
	High	HYPWTQPK	1	1	1	DALBETKE		0	30.31	0.00400376	2	1056.51	-18.8337	14.3833	0
NP_744757.1	Protein His-Tap3 GN=glnA1 PE=1 SV=1 - [HisTap3_DAL]	188.638	16.04	1	4	4	6	318	35.6392	6.41748
	A9	Sequence	# PSMs	# Proteins	# Protein Groups	Protein Group Accessions	Modifications	ΔCn	IonScore	Exp Value	Charge	MH+ [Da]	ΔM [ppm]	RT [min]	# Missed Cleavages
	High	IYTNLEESPQAR	2	1	1	DALBETAP		0	70.28	1.60792e-06	2	1420.69	-12.8444	18.2667	0
	High	LIAGHmWLmSNDK	1	1	1	DALBETAP	M6(Oxidation); M9(Oxidation)	0	56.79	6.49175e-06	3	1547.7	-19.7419	20.4667	0
	High	SKSELPLTLQQLELDR	2	1	1	DALBETAP		0	46.31	0.000271305	3	1869.99	-18.2378	33.1	1
	High	SEEVAGQFIR	1	1	1	DALBETAP		0	37.68	0.00214113	2	1135.56	-14.4844	22.4333	0
	A9	Sequence	# PSMs	# Proteins	# Protein Groups	Protein Group Accessions	Modifications	ΔCn	IonScore	Exp Value	Charge	MH+ [Da]	ΔM [ppm]	RT [min]	# Missed Cleavages
	High	LPLGILR	1	2	1	C4QY67		0	22.45	0.00474435	2	781.515	-18.1672	27.7667	0
